# Optimal linear estimation models predict 1400-2800 years of co-existence between Neandertals and *Homo sapiens* in western Europe

**DOI:** 10.1101/2022.06.20.496862

**Authors:** Igor Djakovic, Alastair Key, Marie Soressi

## Abstract

Recent fossil discoveries suggest that Neandertals and *Homo sapiens* may have co-existed in Europe for as long as five to six thousand years. Yet, evidence for their contemporaneity at any regional scale remains elusive. In France and northern Spain, a region which features some of the latest directly-dated Neandertals in Europe, Protoaurignacian assemblages attributed to *Homo sapiens* appear to ‘replace’ Neandertal-associated Châtelperronian assemblages. Using the earliest and latest *known* occurrences as starting points, Bayesian modelling has provided some indication that these occupations may in fact have been partly contemporaneous. The reality, however, is that we are unlikely to ever identify the ‘first’ or ‘last’ appearance of a species or cultural tradition in the archaeological and fossil record. Here, we use optimal linear estimation modelling to estimate the first appearance date of *Homo sapiens* and the extinction date of Neandertals in France and northern Spain by statistically inferring these ‘missing’ portions of the Protoaurignacian and Châtelperronian archaeological records. Additionally, we estimate the extinction date of Neandertals in this region using a set of directly-dated Neandertal fossil remains. The results suggest that the onset of the *Homo sapiens* occupation of this region likely preceded the extinction of Neandertals and the Châtelperronian by up to 1400-2900 years – raising the possibility of an extended co-existence of these groups during the initial Upper Palaeolithic of this region. Whether or not this co-existence featured some form of direct interaction, however, remains to be resolved.
