## Supplementary Data S1 for "Optimal linear estimation models predict 1400-2800 years of co-existence between Neandertals and *Homo sapiens* in western Europe"

### Sheet: CP and PA
Attribution	Country	Site	CRA	error	Lab-code	weighted average or single?	Type	d13C	C/N Ratio	% Collagen	mg collagen	Pretreatment	Sample	Context	Reference	cal BP 95.4% (IntCal20)
Protoaurignacian	Spain	Abric Romani	35900	600	OxA-11967	Single	AMS	-20.3	3.3	0.5	10.4	Ultrafiltration	tooth	AR98/level A	Camps and Higham, 2012	41961-39900
Châtelperronian	France	Cassenade	36660	750	OxA-31477	Single	AMS	-19.79	3.3	2.3	13.66	Ultrafiltration	cut-marked bone	K52-30	Discamps et al., 2020	42401-40458
Protoaurignacian	France	Esquicho-Grapaou	35550	750	OxA-21717	Single	AMS	-19.8	3.3	0.4	3.95	Ultrafiltration	Bone	?	Barshay-Szmidt et al., 2020	41927-39409
Protoaurignacian	France	Esquicho-Grapaou	36150	626	OxA-21716 and OxA-21732	Weighted	AMS	-19.8	3.3 and 3.2	0.4 and 0.3	4.05 and 3	Ultrafiltration	Bone	?	Barshay-Szmidt et al., 2020	42101-40101
Protoaurignacian	France	Gatzarria	33800	550	OxA-22553	Single	AMS	-18.7	3.3	3	19.89	Ultrafiltration	bone	Cjn2, 3E, 69.99.95	Barshay-Szmidt et al., 2012	40051-37090
Protoaurignacian	France	Gatzarria	36300	700	OxA-22554	Single	AMS	-19.4	3.2	4.2	27.4	Ultrafiltration	cut-marked bone	Cjn2, 3E, 78.25.70	Barshay-Szmidt et al., 2012	42218-40133
Châtelperronian	France	Grotte du Renne	35500	216	EVA-29	Single	AMS	-20.9	3.2	1.7	8.5	Ultrafiltration	cut-marked bone	61.Z11(213)	Hublin et al., 2012	41110-40116
Châtelperronian	France	Grotte du Renne	35380	390	EVA-54	Single	AMS	-18.5	3.4	2.2	11	Ultrafiltration	bone	59.Y10(50) "Later CP"	Hublin et al., 2012	41221-39729
Châtelperronian	France	Grotte du Renne	36630	452	EVA-55	Single	AMS	-19.3	3.2	1.2	6	Ultrafiltration	cut-marked bone	Arcy VIII 59.C15 (36)	Hublin et al., 2012	42144-40944
Châtelperronian	France	Grotte du Renne	37710	533	EVA-56	Single	AMS	-20.4	3.2	1.4	7	Ultrafiltration	cut-marked bone	Arcy VIII 58.C8 (92)	Hublin et al., 2012	42614-41495
Châtelperronian	France	Grotte du Renne	38730	333	EVA-41	Single	AMS	-19.1	3.2	2.5	12.5	Ultrafiltration	cut-marked bone	Arcy Xa A12 (75)	Hublin et al., 2012	42836-42274
Châtelperronian	France	Grotte du Renne	39390	334	EVA-26	Single	AMS	-18.7	3.2	4	20	Ultrafiltration	cut-marked bone	Arcy Xb1 61.Z11 (180)	Hublin et al., 2012	43186-42460
Châtelperronian	France	Grotte du Renne	40520	389	EVA-34	Single	AMS	-19	3.2	4.5	22.5	Ultrafiltration	cut-marked bone	Arcy IXb B13(110)	Hublin et al., 2012	44330-42980
Châtelperronian	France	Grotte du Renne	40970	424	EVA-33	Single	AMS	-18.7	3.1	4.4	22	Ultrafiltration	cut-marked bone	Arcy IXb Y13 (43)	Hublin et al., 2012	44599-43144
Protoaurignacian	France	Grotte du Renne	33850	311	EVA-81	Single	AMS	-20.5	3.3	4.4	22	Ultrafiltration	cut-marked bone	58 VII C9 (178)	Hublin et al., 2012	39603-37670
Protoaurignacian	France	Grotte du Renne	34810	210	EVA-95	Single	AMS	-20.7	3.1	6.2	31	Ultrafiltration	bone	58 RVII D10 (254)	Hublin et al., 2012	40509-39493
Protoaurignacian	France	Isturitz	37000	566	OxA-23432-33	Weighted	AMS	-20.9	3.2 and 3.1	1.9 and 4.1	9.44 and 24.42	Ultrafiltration	cut-marked bone	C4d1j	Barshay-Szmidt et al., 2018	42346-41061
Protoaurignacian	France	Isturitz	37000	800	OxA-23434	Single	AMS	-21	3.2	1.4	8.83	Ultrafiltration	cut-marked bone	C4d1j'	Barshay-Szmidt et al., 2018	42568-40653
Protoaurignacian	France	Isturitz	37400	900	OxA-23436	Single	AMS	-20.9	3.1	1.4	7.9	Ultrafiltration	cut-marked bone	C4d1j''	Barshay-Szmidt et al., 2018	42925-40775
Protoaurignacian	France	Isturitz	37500	900	OxA-23435	Single	AMS	-20.8	3.2	1.6	9.05	Ultrafiltration	cut-marked bone	C4d1j'	Barshay-Szmidt et al., 2018	42994-40843
Protoaurignacian	France	Isturitz	38900	1000	OxA-X-2694-17	Single	AMS	-19.96	3.2	0.5	5.17	Ultrafiltration	cut-marked bone	C5a	Barshay-Szmidt et al., 2018	44421-41872
Châtelperronian	France	La Ferrassie	36590	390	MAMS-25522	Single	AMS	not available	3.3	2	10	Ultrafiltration	Equus	K3-3204	Talamo et al., 2020	42076-41000
Châtelperronian	France	La Ferrassie	37380	390	MAMS-16373	Single	AMS	not available	3.2	2.5	12.5	Ultrafiltration	bone	I4-219	Talamo et al., 2020	42361-41475
Châtelperronian	France	La Ferrassie	39000	510	MAMS-25523	Single	AMS	not available	3.3	2.4	12	Ultrafiltration	unknown bone	K3-3184	Talamo et al., 2020	43272-42206
Châtelperronian	France	La Ferrassie	40890	500	MAMS-21206	Single	AMS	not available	3.2	3	15	Ultrafiltration	unknown bone	L3-926	Talamo et al., 2020	44623-43042
Châtelperronian	France	La Ferrassie	40770	650	MAMS-25524	Single	AMS	not available	3.2	2.6	13	Ultrafiltration	unknown bone	K3-2953	Talamo et al., 2020	44747-42874
Protoaurignacian	France	La Ferrassie	33730	290	MAMS-25526	Single	AMS	not available	3.3	2.4	12	Ultrafiltration	cut-marked bone	I3-560	Talamo et al., 2020	39435-37620
Châtelperronian	Spain	La Guelga	40300	1200	OxA-27958	Single	AMS	-20.5	3.1	3.6	22.1	Ultrafiltration	bone	Level 2 Zona D	Higham et al., 2014	45660-42312
Châtelperronian	France	La Quina Aval	38100	900	OxA-21707	Single	AMS	-18.5	3.3	5	25.8	Ultrafiltration	R. tarandus femoral shaft with cutmarks	LQa2 C5 couche B2	Higham et al., 2014	43830-41224
Châtelperronian	France	La Quina Aval	39400	1000	OxA-21706	Single	AMS	-18.2	3.4	3.8	18.7	Ultrafiltration	R. tarandus metatarsal, scraped	LQa1 C5 couche B3	Higham et al., 2014	44576-42121
Châtelperronian	Spain	Labeko Koba	37400	800	OxA-22560	Single	AMS	-20.6	3.2	1	8.5	Ultrafiltration	Cervus elaphus radius cut marked	IX, LAB-23	Higham et al., 2014	42777-40986
Châtelperronian	Spain	Labeko Koba	37800	900	OxA-22563	Single	AMS	-20.2	3.1	2.6	17.7	Ultrafiltration	Cervus elaphus, metatarsal cutmarks and gnaw marks	IX, LAB-27	Higham et al., 2014	43249-41012
Châtelperronian	Spain	Labeko Koba	38000	900	OxA-22561	Single	AMS	-20.3	3.2	1.3	12.5	Ultrafiltration	Cervus elaphus, distal humerus cut marked	IX, LAB-24	Higham et al., 2014	43785-41136
Châtelperronian	Spain	Labeko Koba	38100	900	OxA-22562	Single	AMS	-20.1	3.1	1.3	11.2	Ultrafiltration	Cut marked Cervus elaphus (juvenile), humerus	IX, LAB-26	Higham et al., 2014	43830-41224
Protoaurignacian	Spain	Labeko Koba	35400	650	OxA-21793	Single	AMS	-19.2	3.3	2.8	29.61	Ultrafiltration	bone	LAB-6 Level VII	Wood et al., 2014	41713-39391
Protoaurignacian	Spain	Labeko Koba	36500	750	OxA-X-2314-43	Single	AMS	-19.5	3.2	1.3	8.23	Ultrafiltration	bone	LAB-5 Level VII	Wood et al., 2014	42347-40270
Protoaurignacian	Spain	Labeko Koba	36850	800	OxA-21766	Single	AMS	-21.2	3.3	2	12.64	Ultrafiltration	bone	LAB-4, Level VII	Wood et al., 2014	42514-40531
Protoaurignacian	Spain	L'Arbreda	33800	550	OxA-21674	Single	AMS	-19.7	3.2	3.2	10.74	Ultrafiltration	bone	ABD-22, Level H	Wood et al., 2014	40051-37090
Protoaurignacian	Spain	L'Arbreda	35900	650	OxA-21664	Single	AMS	-20.7	3.2	6.4	40.85	Ultrafiltration	bone	ABD-18, Level H	Wood et al., 2014	42002-39834
Protoaurignacian	Spain	L'Arbreda	35850	700	OxA-21665	Single	AMS	-18.8	3.2	3	15.19	Ultrafiltration	bone	ABD-20, Level H	Wood et al., 2014	42020-39727
Protoaurignacian	Spain	L'Arbreda	36000	700	OxA-21784	Single	AMS	-18.3	3.2	3.7	11.51	Ultrafiltration	bone	ABD-7, Level H	Wood et al., 2014	42087-39855
Châtelperronian	France	Les Cottes	36230	210	EVA-11 and OxA-V-2381-53	Weighted	AMS	-19.1	3.2	2.1	10.5	Ultrafiltration	cut-marked bone	X6-205	Talamo et al., 2011	41735-40910
Châtelperronian	France	Les Cottes	36410	450	OxA-V-2381-53	Single	AMS	-19.1	3.2	2.1	10.5	Ultrafiltration	cut-marked bone	X6-205	Talamo et al., 2011	42056-40735
Châtelperronian	France	Les Cottes	38100	210	EVA-13 and MAMS-10824 and OxA-V-2382-46	Weighted	AMS	-19.9	3.2	3.3	16.5	Ultrafiltration	cut-marked bone	Z4-3368, 13668	Talamo et al., 2011	42481-42118
Châtelperronian	France	Les Cottes	37360	610	EVA-12 and MAMS-10823 and OxA-V-2382-45	Weighted	AMS	-21.6	3.2	1.9	9.5	Ultrafiltration	carnivore-marked bone	Z4-3286, 13667	Talamo et al., 2011	42514-41209
Châtelperronian	France	Les Cottes	38540	270	MAMS-10803	Weighted	AMS	-20.4	3.4	3.4	17	Ultrafiltration	cut-marked bone	Z4-1258, 9695	Talamo et al., 2011	42709-42240
Châtelperronian	France	Les Cottes	41070	300	EVA-21 and OxA-V-2381-50	Weighted	AMS	-20.4	3.2	1.7	8.5	Ultrafiltration	cut-marked bone	Y6-979, 13662	Talamo et al., 2011	44561-43309
Châtelperronian	France	Les Cottes	42360	370	EVA-5 and OxA-V-2381-51	Weighted	AMS	-18.9	3.2	1	5	Ultrafiltration	cut-marked bone	Y5-2785, 13664	Talamo et al., 2011	45647-44466
Protoaurignacian	France	Les Cottes	33710	230	MAMS-10826	Single	AMS	-19.1	3.2	1.6	8	Ultrafiltration	cut-marked bone	to add	Talamo et al., 2011	39334-37700
Protoaurignacian	France	Les Cottes	34080	250	MAMS-10827	Single	AMS	-19.6	3.2	1.3	6.5	Ultrafiltration	cut-marked bone	to add	Talamo et al., 2011	39850-38375
Protoaurignacian	France	Les Cottes	34430	180	EVA-14 and OxA-V-2382-47	weighted	AMS	-19.3	3.2	2.7	13.5	Ultrafiltration	cut-marked bone	to add	Talamo et al., 2011	39970-39223
Protoaurignacian	France	Les Cottes	34620	390	EVA-7 and MAMS-10816 and OxA-V-2381-52	weighted	AMS	-19.2	3.2	2.2	11	Ultrafiltration	cut-marked bone	to add	Talamo et al., 2011	40705-39115
Protoaurignacian	France	Les Cottes	34870	340	OxA-V-2382-47	Single	AMS	-19.3	3.2	2.7	13.5	Ultrafiltration	cut-marked bone	04.5BJ, R5-785	Talamo et al., 2011	40755-39370
Protoaurignacian	France	Les Cottes	35150	280	MAMS-10817	Single	AMS	-19.2	3.2	2.2	11	Ultrafiltration	cut-marked bone	04.5BJ, S6-557	Talamo et al., 2011	40918-39696
Protoaurignacian	France	Trou de la Mere Clochette	35460	250	OxA-19622	Single	AMS	-19.09	3.3	5.7	55.1	Ultrafiltration	Antler (split-based point)	TMC#3, The three selected samples had never been coated in preservatives or consolidants and casts had not been made.	Szmidt et al., 2010	41114-40015
Protoaurignacian	France	Trou de la Mere Clochette	33750	350	OxA-19621	Single	AMS	-18.33	3.4	2.4	15.2	Ultrafiltration	Antler (split-based point)	TMC#2, The three selected samples had never been coated in preservatives or consolidants and casts had not been made.	Szmidt et al., 2010	39584-37540

### Sheet: Neanderthals
Type	Attribution	Country	Site	CRA	error	Lab-code	weighted average or single?	Type2	d13C	C/N Ratio	% Collagen	mg collagen	Pretreatment	Sample	Description	Reference	cal BP 95.4% (IntCal20)
Neanderthal	Unknown	Belgium	Spy	41700	2300	OxA-38790	Single	CSRA	-23.9	5	0.9	43	HYP	Neanderthal	Spy 589a URd1	Deviese et al., 2021	52496-42207
Neanderthal	Unknown	Belgium	Spy	41600	2400	OxA-X-2762-6	Single	CSRA	-27.3	5.1	0.3	43	HYP	Neanderthal	Spy 737a	Deviese et al., 2021	52518-42162
Neanderthal	Unknown	Belgium	Spy	41500	1800	OxA-X-2762-21	Single	CSRA	-26.2	5	0.4	22	HYP	Neanderthal (tooth)	Spy 94a M3	Deviese et al., 2021	49738-42332
Neanderthal	Unknown	Belgium	Engis	39900	1700	OxA-38394	Single	CSRA	-23.7	5	0.7	39.9	HYP	Neanderthal	Engis2_LRdm2	Deviese et al., 2021	47721-41645
Neanderthal	Unknown	Belgium	Fonds-de-Foret	39500	1100	OxA-38322	Single	CSRA	-24	5	0.4	40.4	HYP	Neanderthal	P44560 Femur	Deviese et al., 2021	44216-41905
Neanderthal	Unknown	France	Les Cottes	39485	271	MAMS-26196	Single	AMS	-18.1	3.2	5.6	25.7	Ultrafiltration	Neanderthal (tooth)	Z4-1514 (PA)	Jouen et al., 2019	43150-42545
Neanderthal	Unknown	Belgium	Goyet	38440	320	GrA-46170	Single	AMS	not available	3.4	not available	not available	Ultrafiltration	Neanderthal	Q56-1	Rougier et al., 2016	42713-42176
Neanderthal	Châtelperronian	France	Grotte du Renne	36840	660	MAMS-25149	Single	AMS	-19.5	3.2	3.9	6.8	Ultrafiltration	Neanderthal	AR-14	Welker et al., 2016	42370-40778
Neanderthal	Châtelperronian	France	Saint-Cesaire	36200	750	OxA-18099	Single	AMS	-19.3	3.3	0.77	3.85	Ultrafiltration	Neanderthal	N/A	Hublin et al., 2012	42206-39960
Neanderthal	Châtelperronian	France	La Ferrassie	36171	220	ETH-99102	Single	AMS	not available	3.3	5.7	34.2	Ultrafiltration	Neanderthal	LF8 Burial	Balzeau et al., 2020	41696-40827
